# Rapid molecular evolution of *Spiroplasma* symbionts of *Drosophila*

**DOI:** 10.1101/2020.06.23.165548

**Authors:** Michael Gerth, Humberto Martinez-Montoya, Paulino Ramirez, Florent Masson, Joanne S. Griffin, Rodolfo Aramayo, Stefanos Siozios, Bruno Lemaitre, Mariana Mateos, Gregory D.D. Hurst

## Abstract

*Spiroplasma* are a group of Mollicutes whose members include plant pathogens, insect pathogens, and endosymbionts of animals. *Spiroplasma* phenotypes have been repeatedly observed to be spontaneously lost in *Drosophila* cultures, and several studies have documented a high genomic turnover in *Spiroplasma* symbionts and plant pathogens. These observations suggest that *Spiroplasma* evolves quickly in comparison to other insect symbionts. Here, we systematically assess evolutionary rates and patterns of *Spiroplasma poulsonii*, a natural symbiont of *Drosophila*. We analysed genomic evolution of *s*Hy within flies, and *s*Mel within *in vitro* culture over several years. We observed that *S. poulsonii* substitution rates are among the highest reported for any bacteria, and around two orders of magnitude higher compared with other inherited arthropod endosymbionts. The absence of mismatch repair loci *mutS* and *mutL* is conserved across *Spiroplasma* and likely contributes to elevated substitution rates. Further, the closely related strains *s*Mel and *s*Hy (>99.5% sequence identity in shared loci) show extensive structural genomic differences, which potentially indicates a higher degree of host adaptation in *s*Hy, a protective symbiont of *Drosophila hydei*. Finally, comparison across diverse *Spiroplasma* lineages confirms previous reports of dynamic evolution of toxins, and identifies loci similar to the male-killing toxin Spaid in several *Spiroplasma* lineages and other endosymbionts. Overall, our results highlight the peculiar nature of *Spiroplasma* genome evolution, which may explain unusual features of its evolutionary ecology.
