## Supplementary material for "Rapid molecular evolution of *Spiroplasma* symbionts of *Drosophila*": Table S1

### Sheet: Sheet1
Group	Species	Strain	Host	Phenotype	Chromosomal contigs	Plasmids	Chromosome assembly size	NCBI Project Accession	Reference	Link
Citri	melliferum	KC3	Honey bee (Apis mellifera)	unknown	4	4	1260174	PRJNA32299	Alexeev et al., 2012	http://doi.org/10.1021/pr2008626
Poulsonii	poulsonii	sNeo	Drosophila neotestecea	protective	263	1	1783629	PRJNA495838	Ballinger et al., 2019	http://doi.org/10.1093/gbe/evy272
Citri	sp	sNigra	Phorid fly (Megaselia nigra)	unknown	329	?	1397726	PRJNA495838	Ballinger, Gawryluk, & Perlman, 2019	http://doi.org/10.1093/gbe/evy272
Citri	kunkelii	CR2-3x	Mays (Zea mays)	corn stunt disease	1	4	1463926	PRJNA270865	Davis et al., 2015	http://doi.org/10.1128/genomeA.01216-15
Citri	citri	R8-A2	Citrus plants	stubborn disease	1	2	1599709	PRJNA296877	Davis et al., 2017	http://doi.org/10.1128/genomeA.00206-17
Citri	phoeniceum	P40	Madagascar periwinkle (Catharanthus roseus)	pathogenic	1	3	1791576	PRJNA435429	Davis et al., 2019	http://doi.org/10.1128/MRA.01612-18
Poulsonii	sp	NBRC_100390	unknown	unknown	1	0	1199621	PRJNA351766	Haryono, Lo, Gasparich, & Kuo, 2017	http://doi.org/10.1128/genomeA.00008-17
Chrysopicola	syrphidicola	EA-1	Hoverfly (Eristalis arbustorum)	unknown	1	0	1107344	PRJNA184748	Ku et al., 2013	http://doi.org/10.1093/gbe/evt084
Chrysopicola	chrysopicola	DF-1	Deerfly (Chrysops sp.)	unknown	1	0	1123322	PRJNA184747	Ku, Lo, Chen, & Kuo, 2013	http://doi.org/10.1093/gbe/evt084
Mirum	eriocheiris	CCTCC-M207170	Chinese mitten crab (Eriocheir sinensis)	tremor disease	1	0	1364757	PRJNA46263	Liu et al., 2017	http://doi.org/10.3389/fmicb.2017.00058
Mirum	atrichopogonis	GNAT3597	Biting midge (Atrichopogon sp.)	unknown	1	0	1160484	PRJNA253349	Lo et al., 2015	http://doi.org/10.1093/gbe/evv160
Citri	melliferum	IPMB4A	Honey bee (Apis mellifera)	unknown	24	?	1098846	PRJNA80357	Lo, Chen, Chung, Gasparich, & Kuo, 2013	http://doi.org/10.1186/1471-2164-14-22
Mirum	eriocheiris	DSM_21848	Chinese mitten crab (Eriocheir sinensis)	tremor disease	1	0	1365714	PRJNA253647	Lo, Gasparich, & Kuo, 2015	http://doi.org/10.1093/gbe/evv160
Poulsonii	sp	TU-14	unknown	unknown	1	0	1199640	PRJNA341843	Lo, Haryono, Gasparich, & Kuo, 2017	http://doi.org/10.1128/genomeA.01465-16
Poulsonii	poulsonii	sMel	Drosophila melanogaster	male killing, protective	1	1	1890000	PRJNA416288	Masson, Calderon Copete, Schüpfer, Garcia-Arraez, & Lemaitre, 2018	http://doi.org/10.1128/mBio.02437-14
Citri	sp	ChiS	Chicory (Cichorium intybus)	pathogenic	324	?	1558746	PRJNA422968	Polano & Firrao, 2018	http://doi.org/10.2174/1389202919666180314114628
Mirum	mirum	ATCC_29335	Rabbit tick (Haemaphysalis leporispalustris)	pathogenic	1	0	1132608	PRJNA49731
Reference list
Alexeev, D., Kostrjukova, E., Aliper, A., Popenko, A., Bazaleev, N., Tyakht, A., … al., E. (2012). Application of Spiroplasma melliferum Proteogenomic Profiling for the Discovery of Virulence Factors and Pathogenicity Mechanisms in Host-associated Spiroplasmas. Journal of Proteome Research, 11(1), 224–236.
Ballinger, M. J., Gawryluk, R. M. R., & Perlman, S. J. (2019). Toxin and Genome Evolution in a Drosophila Defensive Symbiosis. Genome Biology and Evolution, 11(1), 253–262.
Davis, R. E., Shao, J., Dally, E. L., Zhao, Y., Gasparich, G. E., Gaynor, B. J., … Donofrio, N. (2015). Complete Genome Sequence of Spiroplasma kunkelii Strain CR2-3x, Causal Agent of Corn Stunt Disease in Zea mays L. Genome Announcements, 3(5). doi: 10.1128/genomeA.01216-15
Davis, R. E., Shao, J., Zhao, Y., Gasparich, G. E., Gaynor, B. J., & Donofrio, N. (2017). Complete Genome Sequence of Spiroplasma citri Strain R8-A2, Causal Agent of Stubborn Disease in Species. Genome Announcements, 5(16). doi: 10.1128/genomeA.00206-17
Davis, R. E., Shao, J., Zhao, Y., Wei, W., Bottner-Parker, K., Silver, A., … Donofrio, N. (2019). Complete Genome Sequence of Spiroplasma phoeniceum Strain P40, a Plant Pathogen Isolated from Diseased Plants of Madagascar Periwinkle [ (L.) G. Don]. Microbiology Resource Announcements, 8(12). doi: 10.1128/MRA.01612-18
Haryono, M., Lo, W.-S., Gasparich, G. E., & Kuo, C.-H. (2017). Complete Genome Sequence of Spiroplasma sp. NBRC 100390. Genome Announcements, 5(10). doi: 10.1128/genomeA.00008-17
Ku, C., Lo, W.-S., Chen, L.-L., & Kuo, C.-H. (2013). Complete genomes of two dipteran-associated spiroplasmas provided insights into the origin, dynamics, and impacts of viral invasion in Spiroplasma. Genome Biology and Evolution, 5(6), 1151–1164.
Liu, P., Zheng, H., Meng, Q., Terahara, N., Gu, W., Wang, S., … Miyata, M. (2017). Chemotaxis without Conventional Two-Component System, Based on Cell Polarity and Aerobic Conditions in Helicity-Switching Swimming of Spiroplasma eriocheiris. Frontiers in Microbiology, 8, 58.
Lo, W.-S., Chen, L.-L., Chung, W.-C., Gasparich, G. E., & Kuo, C.-H. (2013). Comparative genome analysis of Spiroplasma melliferum IPMB4A, a honeybee-associated bacterium. BMC Genomics, 14(1), 22.
Lo, W.-S., Gasparich, G. E., & Kuo, C.-H. (2015). Found and Lost: The Fates of Horizontally Acquired Genes in Arthropod-Symbiotic Spiroplasma. Genome Biology and Evolution, 7(9), 2458–2472.
Lo, W.-S., Haryono, M., Gasparich, G. E., & Kuo, C.-H. (2017). Complete Genome Sequence of Spiroplasma sp. TU-14. Genome Announcements, 5(2). doi: 10.1128/genomeA.01465-16
Masson, F., Calderon Copete, S., Schüpfer, F., Garcia-Arraez, G., & Lemaitre, B. (2018). In Vitro Culture of the Insect Endosymbiont Spiroplasma poulsonii Highlights Bacterial Genes Involved in Host-Symbiont Interaction. mBio, 9(2). doi: 10.1128/mBio.00024-18
Polano, C., & Firrao, G. (2018). An Effective Pipeline Based on Relative Coverage for the Genome Assembly of Phytoplasmas and Other Fastidious Prokaryotes. Current Genomics, 19(6), 491–498.
