## Supplementary material for "Rapid molecular evolution of *Spiroplasma* symbionts of *Drosophila*": Table S2

### Sheet: Sheet1
Strain	Number of raw reads	Average chromosome coverage	Coverage standard deviation
sHy-Liv18a	255462	16.9846	73.5816
sHy-Liv18b	7183378	133.264	506.296
sHy-Tx12	310984248	228	280.212
sMel-UG16 HL	1486056	39.0126	31.5677
sMel-UG16 P14	785816	20.3818	15.4509
sMel-UG16 P57	5236304	121.288	193.149
sMel-UG16 P79	4475128	99.4275	96.3536
