## Supplementary material for "Rapid molecular evolution of *Spiroplasma* symbionts of *Drosophila*": Table S4

### Sheet: Sheet1
Genome	Annotation	KEGG	Effect
sHy	adaB; methylated-DNA-[protein]-cysteine S-methyltransferase	K13531	absent
sHy	DNMT1; DNA (cytosine-5)-methyltransferase 1	K00558	truncated
sHy	ecfT; energy-coupling factor transport system permease protein	K16785	absent
sHy	fmnP, ribU; riboflavin transporter	K23675	absent
sHy	ftsK; DNA segregation ATPase FtsK/SpoIIIE, S-DNA-T family	K03466	truncated
sHy	glyA; glycine hydroxymethyltransferase	K00600	truncated
sHy	GPI; glucose-6-phosphate isomerase	K01810	truncated
sHy	gpsA; glycerol-3-phosphate dehydrogenase (NAD(P)+)	K00057	truncated
sHy	guaA, GMPS; GMP synthase (glutamine-hydrolysing)	K01951	absent
sHy	HINT1, hinT, hit; histidine triad (HIT) family protein	K02503	absent
sHy	KAE1, tsaD, QRI7; N6-L-threonylcarbamoyladenine synthase	K01409	absent
sHy	nadD; nicotinate-nucleotide adenylyltransferase	K00969	truncated
sHy	nrdG; anaerobic ribonucleoside-triphosphate reductase activating protein	K04068	absent
sHy	parB, spo0J; ParB family transcriptional regulator, chromosome partitioning protein	K03497	absent
sHy	PARS; prolyl-tRNA synthetase	K01881	truncated
sHy	PTS-Fru-EIIA; PTS system, fructose-specific IIA component	K02768, K02769, K02770	truncated
sHy	PTS-HPR; phosphocarrier protein	K11189	absent
sHy	PTS-Mur-EIIB; PTS system, N-acetylmuramic acid-specific IIB component	K11191, K11192	truncated
sHy	PTS-Nag-EIIB, nagE; PTS system, N-acetylglucosamine-specific IIB component	K02803, K02804	absent
sHy	RP-S4, rpsD; small subunit ribosomal protein S4	K02986	absent
sHy	rpoB; DNA-directed RNA polymerase subunit beta	K03043	truncated
sHy	sufC; Fe-S cluster assembly ATP-binding protein	K09013	absent
sHy	sufD; Fe-S cluster assembly protein SufD	K09015	absent
sHy	thiJ; protein deglycase	K03152	absent
sHy	topA; DNA topoisomerase I	K03168	truncated
sHy	truA, PUS1; tRNA pseudouridine38-40 synthase	K06173	absent
sHy	trxB; thioredoxin reductase (NADPH)	K00384	truncated
sHy	udk, UCK; uridine kinase	K00876	absent
sHy	uvrD, pcrA; DNA helicase II / ATP-dependent DNA helicase PcrA	K03657	absent
sHy	uvrD; DNA helicase II / ATP-dependent DNA helicase PcrA	K03657	truncated
sHy	VARS; valyl-tRNA synthetase	K01873	truncated
sHy	vat; virginiamycin A acetyltransferase	K18234	absent
sHy	ychF; ribosome-binding ATPase	K06942	absent
sHy	yhgE; putative membrane protein	K01421	truncated
sMel	arcC; carbamate kinase	K00926	truncated
sMel	clpB; ATP-dependent Clp protease ATP-binding subunit ClpB	K03695	truncated
sMel	msrAB; peptide methionine sulfoxide reductase msrA/msrB	K12267	absent
sMel	PTS-Cel-EIIC, celB, chbC; PTS system, cellobiose-specific IIC component	K02761	absent
sMel	PTS-Cel-EIIC; PTS system, cellobiose-specific IIC component	K02761	truncated
sMel	PTS-Fru-EIIA; PTS system, fructose-specific IIA component	K02768, K02769, K02770	truncated
sMel	pyrP; uracil permease	K02824	truncated
sMel	recA; recombination protein RecA	K03553	truncated
sMel	RP-L36, MRPL36, rpmJ; large subunit ribosomal protein L36	K02919	absent
sMel	sigH; RNA polymerase sporulation-specific sigma factor	K03091	absent
sMel	trmL, cspR; tRNA (cytidine/uridine-2'-O-)-methyltransferase	K03216	absent
